# Benchmarking predictions of MHC class I restricted T cell epitopes

**DOI:** 10.1101/694539

**Authors:** Sinu Paul, Nathan P. Croft, Anthony W. Purcell, David C. Tscharke, Alessandro Sette, Morten Nielsen, Bjoern Peters

## Abstract

T cell epitope candidates are commonly identified using computational prediction tools in order to enable applications such as vaccine design, cancer neoantigen identification, development of diagnostics and removal of unwanted immune responses against protein therapeutics. Most T cell epitope prediction tools are based on machine learning algorithms trained on MHC binding or naturally processed MHC ligand elution data. The ability of currently available tools to predict T cell epitopes has not been comprehensively evaluated. In this study, we used a recently published dataset that systematically defined T cell epitopes recognized in vaccinia virus (VACV) infected mice, considering both peptides predicted to bind MHC or experimentally eluted from infected cells, making this the most comprehensive dataset of T cell epitopes mapped in a complex pathogen. We evaluated the performance of all currently publicly available computational T cell epitope prediction tools to identify these major epitopes from all peptides encoded in the VACV proteome. We found that all methods were able to improve epitope identification above random, with the best performance achieved by neural network-based predictions trained on both MHC binding and MHC ligand elution data (NetMHCPan-4.0 and MHCFlurry). Impressively, these methods were able to capture more than half of the major epitopes in the top 0.04% (N = 277) of peptides in the VACV proteome (N = 767,788). These performance metrics provide guidance for immunologists as to which prediction methods to use. In addition, this benchmark was implemented in an open and easy to reproduce format, providing developers with a framework for future comparisons against new tools.

**Author summary:** Computational prediction tools are used to screen peptides to identify potential T cell epitope candidates. These tools, developed using machine learning methods, save time and resources in many immunological studies including vaccine discovery and cancer neoantigen identification. In addition to the already existing methods several epitope prediction tools are being developed these days but they lack a comprehensive and uniform evaluation to see which method performs best. In this study we did a comprehensive evaluation of publicly accessible MHC I restricted T cell epitope prediction tools using a recently published dataset of Vaccinia virus epitopes. We found that methods based on artificial neural network architecture and trained on both MHC binding and ligand elution data showed very high performance (NetMHCPan-4.0 and MHCFlurry). This benchmark analysis will help immunologists to choose the right prediction method for their desired work and will also serve as a framework for tool developers to evaluate new prediction methods.
