## Supplemental file 1 for "Benchmarking predictions of MHC class I restricted T cell epitopes"

### Sheet: S1
	S1 Table. List of publicly available T cell epitope prediction methods compiled from internet. There were 44 methods with the executables freely available. This list was further screened for inclusion of the methods in the benchmark analysis based on certain criteria e.g. availability of trained algorithms for the two alleles for which we had data. The last column shows whether the method was inc…
	#	Method	Year first published*	URLs to method	Reference	URL to manuscript**	Included/Excluded (reason)
	1	BIMAS	1994	https://www-bimas.cit.nih.gov/molbio/hla_bind/	Parker et al., 1994	http://www.jimmunol.org/content/152/1/163	Included
	2	PREDEP	1995	http://margalit.huji.ac.il/Teppred/mhc-bind/index.html	Altuvia et al., 1995	https://www.sciencedirect.com/science/article/pii/S0022283685702938	Included
	3	SYFPEITHI	1997	http://www.syfpeithi.de/bin/MHCServer.dll/EpitopePrediction.htm	Rammensee et al., 1997	https://www.springer.com/us/book/9783662221648	Included
	4	Rankpep	2002	http://imed.med.ucm.es/Tools/rankpep.html	Reche et al., 2002	https://www.sciencedirect.com/science/article/abs/pii/S0198885902004329?via%3Dihub	Included
	5	ProPred1	2003	http://crdd.osdd.net/raghava/propred1/	Singh and Raghava, 2003	https://academic.oup.com/bioinformatics/article/19/8/1009/235240	Included
	6	SMM	2005	http://tools.iedb.org/mhci/	Peters and Sette, 2005	https://bmcbioinformatics.biomedcentral.com/articles/10.1186/1471-2105-6-132	Included
	7	ARB	2005	http://tools.iedb.org/mhci/	Bui et al., 2005	https://link.springer.com/article/10.1007%2Fs00251-005-0798-y	Included
	8	IEDB Consensus	2006	http://tools.iedb.org/mhci/	Moutaftsi et al., 2006	https://www.nature.com/articles/nbt1215	Included
	9	SMMPMBEC	2009	http://tools.iedb.org/mhci/	Kim et al., 2009	https://bmcbioinformatics.biomedcentral.com/articles/10.1186/1471-2105-10-394	Included
	10	PAComplex	2011	http://pacomplex.life.nctu.edu.tw/	Liu et al., 2011	https://academic.oup.com/nar/article/39/suppl_2/W254/2506984	Included
	11	NetMHCpan-3.0	2016	http://www.cbs.dtu.dk/services/NetMHCpan-3.0/	Nielsen and Andreatta, 2016	https://genomemedicine.biomedcentral.com/articles/10.1186/s13073-016-0288-x	Included
	12	NetMHC-4.0	2016	http://www.cbs.dtu.dk/services/NetMHC-4.0/	Andreatta and Nielsen, 2016	https://academic.oup.com/bioinformatics/article/32/4/511/1744469	Included
	13	NetMHCpan-4.0***	2017	http://www.cbs.dtu.dk/services/NetMHCpan-4.0/	Jurtz et al., 2014	http://www.jimmunol.org/content/199/9/3360	Included
	14	MHCflurry***	2018	https://openvax.github.io/mhcflurry/	O'Donnell et al., 2018	https://www.sciencedirect.com/science/article/pii/S2405471218302321	Included
	15	MHCLovac	Not published yet	https://github.com/stefs304/mhclovac	Stojanovic, S.	-	Included
	16	CTLPred	2004	http://crdd.osdd.net/raghava/ctlpred/, https://hub.docker.com/r/raghavagps/gpsrdocker/, http://webs.iiitd.edu.in/gpsrdocker/	Bhasin and Raghava, 2004	https://www.sciencedirect.com/science/article/pii/S0264410X04001409?via%3Dihub	Excluded
	17	EpiJen	2006	http://www.ddg-pharmfac.net/epijen/EpiJen/EpiJen.htm	Doytchinova et al., 2006	https://bmcbioinformatics.biomedcentral.com/articles/10.1186/1471-2105-7-131	Excluded (Trained models not available for mouse MHCI alleles)
	18	nHLAPred (ANNPred, ComPred)	2006	http://crdd.osdd.net/raghava/nhlapred/, http://crdd.osdd.net/raghava/nhlapred/neural.html, http://crdd.osdd.net/raghava/nhlapred/comp.html	Bhasin and Raghava, 2006	https://www.ias.ac.in/article/fulltext/jbsc/032/01/0031-0042	Excluded
	19	SVMHC	2006	http://abi.inf.uni-tuebingen.de/Services/SVMHC	Donnes and Kohlbacher, 2006	https://academic.oup.com/nar/article/34/suppl_2/W194/2505687	Excluded (Method not accessible)
	20	SVRMHC	2006	http://c1.accurascience.com/SVRMHCdb/	Wan et al., 2006	https://bmcbioinformatics.biomedcentral.com/articles/10.1186/1471-2105-7-463	Excluded (Not working)
	21	KISS	2007	http://cbio.ensmp.fr/kiss	Jacob and Vert, 2008	https://academic.oup.com/bioinformatics/article/24/3/358/254561	Excluded (Not working)
	22	PickPocket	2009	http://www.cbs.dtu.dk/services/PickPocket/	Zhang et al., 2009	https://academic.oup.com/bioinformatics/article-lookup/doi/10.1093/bioinformatics/btp137	Excluded (Author suggests method not re-trained recently and not to be included)
	23	Multipred2	2011	http://cvc.dfci.harvard.edu/multipred2/	Zhang et al., 2011	https://www.sciencedirect.com/science/article/pii/S0022175910003455	Excluded (Trained models not available for mouse MHCI alleles)
	24	NetMHCcons	2011	http://www.cbs.dtu.dk/services/NetMHCcons/	Karosiene et al., 2011	https://link.springer.com/article/10.1007%2Fs00251-011-0579-8	Excluded (Author suggests method not re-trained recently and not to be included)
	25	KernelRLSpanI	2014	https://github.com/guoxin	Shen et al., 2014	https://www.sciencedirect.com/science/article/pii/S0022175914000532	Excluded (Trained models not available for mouse MHCI alleles)
	26	NIELuter	2015	http://immunet.cn/nie/cgi-bin/nieluter.pl	Tang et al., 2015	https://www.sciencedirect.com/science/article/pii/S0022175915000976	Excluded (Trained models not available for mouse MHCI alleles)
	27	HONN	2015	Method not available	Kuksa et al., 2015	https://academic.oup.com/bioinformatics/article/31/22/3600/240035	Excluded (Trained models not available for mouse MHCI alleles)
	28	ESMACS	2015	Method not available	Wan et al., 2015	https://pubs.acs.org/doi/pdf/10.1021/acs.jctc.5b00179	Excluded (Too resource intensive & not able to use)
	29	sNebula	2016	Method not available	Luo et al., 2016	https://www.nature.com/articles/srep32115	Excluded (Trained models not available for mouse MHCI alleles)
	30	HLaffy	2016	http://proline.biochem.iisc.ernet.in/HLaffy/	Mukherjee et al., 2016	https://academic.oup.com/bioinformatics/article/32/15/2297/1743686	Excluded (Trained models not available for mouse MHCI alleles)
	31	ConvMHC	2017	http://jumong.kaist.ac.kr:8080/convmhc	Han and Kim, 2017	https://bmcbioinformatics.biomedcentral.com/articles/10.1186/s12859-017-1997-x	Excluded (Trained models not available for mouse MHCI alleles)
	32	PSSMHCpan	2017	https://github.com/BGI2016/PSSMHCpan	Liu et al., 2017	https://academic.oup.com/gigascience/article/6/5/gix017/3071702	Excluded (Trained models not available for mouse MHCI alleles)
	33	MixMHCpred	2017	https://github.com/GfellerLab/MixMHCpred	Bassani-Sternberg et al., 2017	https://journals.plos.org/ploscompbiol/article?id=10.1371/journal.pcbi.1005725	Excluded (Trained models not available for mouse MHCI alleles)
	34	HLA-CNN (HLA-bind)	2017	https://github.com/uci-cbcl/HLA-bind	Vang and Xie, 2017	https://academic.oup.com/bioinformatics/article/33/17/2658/3746909	Excluded (Trained models not available for mouse MHCI alleles)
	35	EDGE	2018	Model provided as part of manuscript	Bulik-Sullivan et al.	https://www.nature.com/articles/nbt.4313	Excluded (Not working)
	36	MAM	2018	http://mhc.deepomics.org/SmallMHC/Predict	Xiao et al., 2018	https://bmcbioinformatics.biomedcentral.com/articles/10.1186/s12859-018-2517-3	Excluded (Trained models not available for mouse MHCI alleles)
	37	DeepSeqPan	2019	https://github.com/pcpLiu/DeepSeqPan	Liu et al., 2019	https://www.nature.com/articles/s41598-018-37214-1	Excluded (Trained models not available for mouse MHCI alleles)
	38	ForestMHC	2019	https://github.com/kmboehm/ForestMHC	Boehm et al., 2019	https://link.springer.com/article/10.1186/s12859-018-2561-z	Excluded (Trained models not available for mouse MHCI alleles)
	39	DeepMHC	Not published yet	http://mleg.cse.sc.edu/deepMHC/	Hu and Liu	https://www.biorxiv.org/node/73265.full	Excluded (Trained models not available for mouse MHCI alleles)
	40	AI-MHC	Not published yet	https://baras.pathology.jhu.edu//AI-MHC	Sidhom et al.	https://www.biorxiv.org/content/10.1101/318881v1	Excluded (Trained models not available for mouse MHCI alleles)
	41	MHCSeqNet	Not published yet	https://github.com/cmbcu/MHCSeqNet	Phloyphisut et al.	https://www.biorxiv.org/content/early/2018/07/18/371591	Excluded (Trained models not available for mouse MHCI alleles)
	42	ACME	Not published yet	https://github.com/HYsxe/ACME	Hu et al.	https://www.biorxiv.org/content/early/2018/11/14/468363	Excluded (Trained models not available for mouse MHCI alleles)
	43	Deep-Learning-MHCI	Not published yet	https://github.com/altayg/Deep-Learning-MHCI	Altay, G.	https://www.biorxiv.org/content/early/2018/09/18/410928	Excluded (Trained models not available for mouse MHCI alleles)
	44	MHCnuggets	Not published yet	https://karchinlab.org/apps/appMHCnuggets.html, https://github.com/KarchinLab/mhcnuggets-2.0	Bhattacharya et al.	https://www.biorxiv.org/content/early/2017/07/27/154757	Excluded (Author suggests updated version will be released soon and not to include current version)
		*Published as of 02/01/2019 and only publication in peer-reviewed journals considered "published"
		**URLs to the non peer-reviewed manuscript versions in bioRxiv are provided where available
		***For NetMHCpan-4.0 and MHCfulrry, two types of outputs were evaluated: NetMHCpan-4.0 - binding based predictions and ligand based predictions; MHCflurry - models trained with only binding data and that incorporated ligand data
