## Supplemental file 2 for "Benchmarking predictions of MHC class I restricted T cell epitopes"

### Sheet: S2
	S2 Table. Methods included in this benchmark analysis. The table shows the methods finally included in the benchmark analysis and their available peptide lengths per allele.
	#	Method	H2-Db							H2-Kb
			7	8	9	10	11	12	13	7	8	9	10	11	12	13
	1	NetMHCpan-4.0-L*		Y	Y	Y	Y	Y	Y		Y	Y	Y	Y	Y	Y
	2	NetMHCpan-4.0-B*		Y	Y	Y	Y	Y	Y		Y	Y	Y	Y	Y	Y
	3	NetMHCpan-3.0		Y	Y	Y	Y	Y	Y		Y	Y	Y	Y	Y	Y
	4	NetMHC-4.0		Y	Y	Y	Y	Y	Y		Y	Y	Y	Y	Y	Y
	5	IEDB Consensus		Y	Y	Y	Y	Y	Y		Y	Y	Y	Y	Y	Y
	6	SMMPMBEC		Y	Y	Y	Y				Y	Y	Y	Y
	7	SMM		Y	Y	Y	Y				Y	Y	Y	Y
	8	ARB		Y	Y	Y	Y				Y	Y	Y	Y
	9	MHCflurry-L*		Y	Y	Y	Y	Y	Y		Y	Y	Y	Y	Y	Y
	10	MHCflurry-B*		Y	Y	Y	Y	Y	Y		Y	Y	Y	Y	Y	Y
	11	SYFPEITHI			Y	Y					Y
	12	PREDEP			Y						Y
	13	Rankpep		Y	Y	Y	Y				Y	Y
	14	PAComplex									Y
	15	BIMAS			Y	Y					Y	Y	Y
	16	MHCLovac	Y	Y	Y	Y	Y	Y	Y	Y	Y	Y	Y	Y	Y	Y
	17	ProPred-I			Y							Y
	***For NetMHCpan-4.0 and MHCfulrry, two types of outputs were evaluated: NetMHCpan-4.0 - binding based predictions and ligand based predictions; MHCflurry - models trained with only binding data and that incorporated ligand data
