## Supplemental file 3 for "Benchmarking predictions of MHC class I restricted T cell epitopes"

### Sheet: S3
	S3 Table. Peptides tested for T cell response. The table shows the 220 VACV peptides that were tested for T cell immune response. It includes the 172 peptides that were identified by mass-spectrometry and the additional 48 peptides that were selected from other sources. This table is derived from Croft et al., 2019 (dataset-S1 therein).
	Allele	Uniprot	Peptide	Length	Peptide start position	Peptide end position	Identified LC-MS/MS	Peptide detected as modified	Modification	Mass-spec ProteinPilot confidence score	Number of times sequenced by MS	Number of mice positive (out of 8)	Immunogenicity category	T cell response (Mean of +ve (% IFNγ of CD8))	Measured IC50 (bold = Croft et al., 2019 study)
	Kb	ETF2_VACCW	NNIFRTNL	8	178	185	Yes	Yes	Deamidated(N)@7	68.51	1	8	Major	0.21	161.887
	Db	B2_VACCW	YSQVNKRYI	9	54	62	No	No	N/A	N.D	N/A	8	Major	1.167	32
	Db	E3_VACCW	VGPSNSPTF	9	140	148	Yes	No	N/A	96.78	2	8	Major	0.839	3.89807
	Kb	E7_VACCW	STLNFNNL	8	130	137	Yes	No	N/A	99	16	8	Major	0.426	12
	Kb	RP147_VACCW	SIYGFGVTF	9	570	578	Yes	No	N/A	99	8	8	Major	1.584	0.5
	Db	P4B_VACCW	SQIVDDDFI	9	50	58	Yes	No	N/A	54.55	1	8	Major	0.471	1.36622
	Db	KTHY_VACCW	TGPVGQLWM	9	196	204	Yes	No	N/A	99	14	8	Major	0.133	144.182
	Db	A12_VACCW	RTTVTTTSYN	10	97	106	Yes	No	N/A	99	2	8	Major	0.166	133.724
	Db	F5_VACCW	SAPMNVDNLIMIV	13	279	291	Yes	Yes	Oxidation(P)@3; Oxidation(M)@11	91.22	1	8	Major	0.198	7.17845
	Kb	C4_VACCW	VTKYYINL	8	306	313	Yes	No	N/A	99	3	8	Major	0.246	3.5642
	Db	VITF3_VACCW	IGMFNLTFI	9	297	305	Yes	No	N/A	99	16	8	Major	0.835	0.34
	Db	A46_VACCW	FKLILAEYI	9	91	99	Yes	No	N/A	98.4	5	8	Major	0.153	3.85296
	Kb	RP22_VACCW	SDLFPSFVRL	10	107	116	Yes	No	N/A	99	3	8	Major	1.39	0.5
	Kb	RIR2_VACCW	KNYLFNAI	8	122	129	Yes	No	N/A	65.25	5	8	Major	2.37	1.92097
	Kb	RP22_VACCW	VISDLFPSFVRL	12	105	116	Yes	No	N/A	99	7	8	Major	1.353	0.719065
	Kb	D9_VACCW	LSYIYNML	8	202	209	Yes	No	N/A	99	5	8	Major	0.2	0.5
	Kb	VTF3S_VACCW	ITYRFYLINL	10	189	198	Yes	No	N/A	98.32	5	8	Major	2.935	0.5
	Kb	ATI_VACCW	SIYQYVRL	8	257	264	Yes	No	N/A	70.88	4	8	Major	0.368	8.2
	Kb	P4B_VACCW	KSYNYMLL	8	270	277	Yes	Yes	Oxidation(M)@6	77.96	3	8	Major	1.171	2.7
	Kb	VPK1_VACCW	INVEYRFL	8	92	99	Yes	No	N/A	84.66	5	8	Major	0.473	2.4
	Kb	VTF3S_VACCW	ITYRFYLI	8	189	196	Yes	No	N/A	99	4	8	Major	1.305	6.2
	Kb	A47_VACCW	AAFEFINSL	9	138	146	Yes	No	N/A	99	31	8	Major	1.34	0.61
	Kb	B8_VACCW	TSYKFESV	8	20	27	Yes	No	N/A	97.13	11	8	Major	5.28	1.1
	Kb	MCE_VACCW	SIFRFLNI	8	289	296	Yes	No	N/A	99	62	8	Major	0.882	1.2
	Db	E11_VACCW	FAIKNTDDV	9	17	25	Yes	No	N/A	95.99	2	8	Major	0.36	7.3
	Kb	L2_VACCW	VIYIFTVRL	9	53	61	Yes	No	N/A	99	21	8	Major	0.605	0.85
	Db	K3_VACCW	YSLPNAGDVI	10	6	15	Yes	No	N/A	99	8	8	Major	1.111	8.4
	Kb	C4_VACCW	LNFRFENV	8	125	132	Yes	No	N/A	91.26	5	8	Major	0.909	0.84
	Kb	A51_VACCW	SRISRFANL	9	77	85	Yes	No	N/A	99	1	8	Major	0.92	0.5
	Db	P4B_VACCW	YSPSNHHILL	10	191	200	Yes	No	N/A	99	7	8	Major	0.218	1.25786
	Db	P4B_VACCW	SSYTNQTLS	9	19	27	Yes	No	N/A	99	4	8	Major	0.475	227.906
	Db	F5_VACCW	SAPMNVDNLIM	11	279	289	Yes	Yes	Oxidation(M)@11	98.33	2	8	Major	0.24	3.95296
	Db	A47_VACCW	YAHINALEYI	10	171	180	Yes	No	N/A	99	8	8	Major	1.42	0.5
	Kb	RP22_VACCW	DLFPSFVRL	9	108	116	Yes	No	N/A	95.33	4	8	Major	1.69	2.1265
	Kb	A51_VACCW	RISRFANL	8	78	85	Yes	No	N/A	99	1	8	Major	0.596	2.1
	Db	A51_VACCW	NLIRNRDYI	9	310	318	No	No	N/A	N.D	N/A	8	Major	0.379	21
	Kb	MCEL_VACCW	LGYIIRYPV	9	282	290	No	No	N/A	N.D	N/A	8	Major	0.678	34.982
	Kb	M1_VACCW	IIIPFIAYF	9	424	438	No	No	N/A	N.D	N/A	8	Major	1.256	0.5
	Kb	A305_VACCW	SAVDFLERL	9	2	10	No	No	N/A	N.D	N/A	8	Major	0.673	1.2392
	Db	PROF_VACCW	YAPVSPIV	8	88	95	No	No	N/A	N.D	N/A	8	Major	0.384	-
	Db	IL1BP_VACCW	ASNVNADII	9	151	159	No	No	N/A	N.D	N/A	8	Major	0.471	-
	Db	K3_VACCW	CYSLPNAGDVI	11	5	15	Yes	Yes	Phospho(S)@3	99	7	8	Major	1.351	245.296
	Db	B9_VACCW	PSIIYSMSI	9	11	19	Yes	Yes	Acetyl@N-term	99	1	8	Major	0.301	161.977
	Kb	A35_VACCW	TIIEAYNL	8	122	129	Yes	No	N/A	99	6	7	Major	0.256	3.11497
	Kb	A11_VACCW	AIVNYANL	8	198	205	Yes	No	N/A	99	1	7	Major	0.46	0.767888
	Db	RP22_VACCW	YAVINRNVL	9	24	32	Yes	No	N/A	99	1	7	Major	0.185	5.9
	Kb	B18_VACCW	VHIYFVSL	8	7	14	Yes	No	N/A	99	1	7	Major	0.153	0.5
	Db	VTF3S_VACCW	NQMVNTVLI	9	214	222	Yes	No	N/A	99	7	7	Major	0.185	0.5
	Db	F5_VACCW	SAPMNVDNLI	10	279	288	Yes	No	N/A	99	7	7	Major	0.209	3.27357
	Kb	A6_VACCW	YTLIYRQL	8	264	271	Yes	No	N/A	99	12	7	Major	0.694	6
	Kb	A18_VACCW	TVYVFPNT	8	424	431	Yes	No	N/A	99	3	7	Major	0.253	1.54951
	Db	P4B_VACCW	YSPSNHHIL	9	191	199	Yes	No	N/A	73.9	3	7	Major	0.128	12
	Db	PROF_VACCW	YAPVSPIVI	9	88	96	Yes	No	N/A	99	10	7	Major	0.528	1.4
	Db	B15_VACCW	LNYVDYNI	8	136	143	Yes	No	N/A	88.82	1	7	Major	0.188	40633
	Db/Kb	A47_VACCW	MMINPFMI	8	94	101	Yes	Yes	Oxidation(M)@2	99	1	7	Major	0.159	1096.5
	Kb	P4A_VACCW	NTYLFNIL	8	171	178	Yes	No	N/A	96.86	4	7	Major	0.497	0.5
	Db	MCEL_VACCW	SMYCSKTFL	9	578	586	No	No	N/A	N.D	N/A	7	Major	0.223	15
	Kb	RP147_VACCW	INFEFVCL	8	993	1000	No	No	N/A	N.D	N/A	7	Major	0.201	7.5
	Db	D13_VACCW	NCINNTIAL	9	118	126	No	No	N/A	N.D	N/A	7	Major	0.376	2220
	Kb	C4_VACCW	IMFSKSLNF	9	119	127	Yes	Yes	Oxidation(M)@2	92.26	1	6	Major	0.108	1.3231
	Kb	P4A_VACCW	MALLFKNL	8	767	774	Yes	No	N/A	99	8	6	Major	0.095	0.905993
	Kb	B15_VACCW	VFIDIREL	8	64	71	Yes	No	N/A	99	7	6	Major	0.121	0.5
	Kb	RP22_VACCW	FPSFVRL	7	110	116	Yes	No	N/A	68.33	1	6	Major	0.152	43.3393
	Db	F5_VACCW	SAPMNVDNL	9	279	287	Yes	Yes	Oxidation(M)@4	93.93	5	6	Major	0.235	2.6
	Db	F5_VACCW	SAPMNVDNLIMI	12	279	290	Yes	Yes	Oxidation(M)@4; Oxidation(M)@11	99	1	6	Major	0.236	1.72883
	Kb	B6_VACCW	LMYDIINSV	9	108	116	No	No	N/A	N.D	N/A	6	Major	0.162	1.2
	Kb	VLTF3_VACCW	EVVEIFKHL	9	129	137	No	No	N/A	N.D	N/A	6	Major	0.306	1937
	Db	IL1BP_VACCW	ISVANKIYM	9	275	283	No	No	N/A	N.D	N/A	6	Major	0.203	5.3
	Kb	D13_VACCW	SVYLHTNL	8	340	347	Yes	No	N/A	99	5	5	Major	0.327	0.929231
	Db	L1_VACCW	GSPTNLEFI	9	141	149	Yes	No	N/A	99	8	5	Major	0.216	0.5
	Kb	A57_VACCW	ICVMDLNI	8	52	59	Yes	No	N/A	56.28	1	5	Major	0.083	83.6693
	Db	A47_VACCW	TMMINPFMI	9	93	101	Yes	Yes	Oxidation(M)@2; Oxidation(M)@3; Oxidation(M)@8	99	4	5	Major	0.271	7.9
	Kb	B4_VACCW	TIVDFLSRL	9	48	56	Yes	No	N/A	50.93	1	5	Major	0.107	0.5
	Kb	RUVV_VACCW	SQYEYTTV	8	71	78	Yes	No	N/A	99	5	5	Major	0.101	0.5
	Db	N2_VACCW	FLMMNKDEL	9	60	68	Yes	No	N/A	99	20	5	Major	0.391	6.6
	Kb	A19_VACCW	VSLDYINTM	9	47	55	Yes	No	N/A	99	8	5	Major	0.199	0.94
	Kb	YVAT_VACCW	VMVTITQNV	9	59	67	Yes	No	N/A	98.82	5	5	Major	0.102	0.5
	Db	VITF3_VACCW	YGVSNFKIGM	10	290	299	Yes	No	N/A	99	6	5	Major	0.095	3.80216
	Kb	VLTF1_VACCW	LMYIFAAL	8	34	41	Yes	Yes	Oxidation(M)@2	88.38	2	5	Major	0.376	0.86
	Db	E8_VACCW	ALPTNEFISFL	11	119	129	Yes	No	N/A	69.48	1	5	Major	0.185	79.2139
	Db	B19_VACCW	SKWLNPACM	9	46	54	No	No	N/A	N.D	N/A	5	Major	0.215	-
	Kb	A38_VACCW	KVFSFWLL	8	203	210	No	No	N/A	N.D	N/A	5	Major	0.177	96
	Kb	P4A_VACCW	FIYTYDRV	8	265	272	No	No	N/A	N.D	N/A	5	Major	0.088	13
	Db	G6_VACCW	YMLENIQVM	9	77	85	No	No	N/A	N.D	N/A	5	Major	0.145	3.2
	Kb	E6_VACCW	VENNIDFLKD	10	13	22	Yes	Yes	Deamidated(N)@4	70.08	1	4	Minor	0.13	61.6656
	Db	P4A_VACCW	LFKNLATSI	9	770	778	Yes	Yes	Deamidated(N)@4	98.82	2	4	Minor	0.095	1189.51
	Db	A18_VACCW	NSIINIAKL	9	247	255	Yes	No	N/A	99	4	4	Minor	0.087	58.3363
	Kb	A47_VACCW	TIQRFSSL	8	42	49	Yes	No	N/A	99	12	4	Minor	0.086	1.06
	Db	E2_VACCW	VTIINRDHF	9	158	166	Yes	No	N/A	95.05	1	4	Minor	0.083	5.33148
	Db	A37_VACCW	LYVNNLSLI	9	143	151	Yes	No	N/A	99	1	4	Minor	0.144	9656.65
	Db	CAHH_VACCW	SAPFDSVFYL	10	147	156	Yes	No	N/A	82.8	2	4	Minor	0.086	0.5
	Db	E2_VACCW	NAVSNKYEL	9	616	624	Yes	No	N/A	86.89	2	4	Minor	0.066	0.79061
	Db	L1_VACCW	APGSPTNLEFI	11	139	149	Yes	No	N/A	99	6	4	Minor	0.095	14.0395
	Kb	VTF3S_VACCW	IHYLFRCV	8	70	77	No	No	N/A	N.D	N/A	4	Minor	0.248	6.9
	Db	KRB2_VACCW	VTMINTLEFI	10	121	130	No	No	N/A	N.D	N/A	4	Minor	0.294	221
	Kb	B25_VACCW	FNPSVLKIL	9	77	85	No	No	N/A	N.D	N/A	4	Minor	0.139	2578
	Db	A20_VACCW	VNNMRFKIEN	10	372	381	Yes	Yes	Deamidated(R)@5	60.42	1	4	Minor	0.108	98.2777
	Db	B9_VACCW	MRSLIIVLLFP	11	1	11	Yes	Yes	Deamidated(R)@2; Oxidation(P)@11	99	1	4	Minor	0.138	586.309
	Db	E10_VACCW	FIVLSQAGL	9	15	23	Yes	Yes	Formyl@N-term	93.01	1	4	Minor	0.155	40.6043
	Db	A18_VACCW	PNTSIKEIK	9	429	437	Yes	Yes	Deamidated(N)@2	69.99	3	3	Minor	0.053	68.0867
	Db/Kb	RIR1_VACCW	FQVVNPHLL	9	633	641	Yes	No	N/A	99	26	3	Minor	0.056	0.93 / 117
	Kb	VA39_VACCW	ALCTYSMNTI	10	294	303	Yes	No	N/A	99	1	3	Minor	0.098	2080.78
	Kb	A6_VACCW	IIAVFDSKL	9	181	189	Yes	No	N/A	60.93	1	3	Minor	0.065	6.80662
	Db	F17_VACCW	FMRTDMLQNM	10	78	87	Yes	No	N/A	99	5	3	Minor	0.063	1.50498
	Kb	VTF3S_VACCW	VNIDQTTPM	9	19	27	Yes	Yes	Oxidation(M)@9	75.92	1	3	Minor	0.096	41.005
	Kb	RP147_VACCW	SQYYFSML	8	729	736	Yes	No	N/A	99	1	3	Minor	0.046	0.5
	Db	I1_VACCW	SMYVIPDEL	9	180	188	Yes	No	N/A	99	9	3	Minor	0.067	6.32668
	Kb	RP132_VACCW	IMIEISNV	8	66	73	Yes	No	N/A	99	8	3	Minor	0.086	12.1212
	Db	ETF1_VACCW	SQGTNPHMI	9	371	379	Yes	No	N/A	99	10	3	Minor	0.057	62.9835
	Db	A11_VACCW	IAIVNYANL	9	197	205	Yes	No	N/A	99	2	3	Minor	0.073	0.5
	Db	B8_VACCW	VLFINSIHA	9	9	17	Yes	No	N/A	99	5	3	Minor	0.163	107.575
	Kb	RP30_VACCW	TNLEYKTL	8	96	103	Yes	No	N/A	99	9	3	Minor	0.105	2.95078
	Kb	A33_VACCW	MITMSAFL	8	48	55	Yes	No	N/A	99	9	3	Minor	0.156	186.261
	Db	NPH2_VACCW	VTIRNVTHI	9	457	465	Yes	No	N/A	61.74	1	3	Minor	0.054	0.5
	Db	DPOL_VACCW	RMNSNQVCI	9	858	866	No	No	N/A	N.D	N/A	3	Minor	0.141	20
	Kb	YVEA_VACCC	LLPSHSTVL	9	43	51	No	No	N/A	N.D	N/A	3	Minor	0.145	-
	Db	DNLI_VACCW	KYLIIKLLL	9	37	45	Yes	Yes	Oxidation(K)@6	57.6	1	3	Minor	0.16	471.439
	Db	F5_VACCW	IIDLTGRVRYLT	12	115	126	Yes	Yes	Dioxidation(Y)@10	99	1	3	Minor	0.061	-
	Db	YVAT_VACCW	DIKNLLTACTI	11	2	12	Yes	Yes	Cys->Dha(C)@9	99	1	3	Minor	0.109	27.1594
	Db	P4B_VACCW	AQDYDQYI	8	627	634	Yes	Yes	Deamidated(Q)@2	58.7	1	2	Minor	0.067	8268.34
	Db	A20_VACCW	QSPVNIFKL	9	146	154	Yes	No	N/A	99	15	2	Minor	0.109	3.61182
	Db	F12_VACCW	YGIENTDSI	9	123	131	Yes	No	N/A	98.73	3	2	Minor	0.074	0.5
	Db	E2_VACCW	YIDHIVNI	8	305	312	Yes	Yes	Deamidated(N)@7	82.42	2	2	Minor	0.071	17794.1
	Kb	C8_VACCW	SSIRFIAC	8	2	9	Yes	No	N/A	99	1	2	Minor	0.062	13.9689
	Db	ATI_VACCW	RSTINGEQI	9	68	76	Yes	No	N/A	92.96	1	2	Minor	0.035	59.0385
	Kb	RP30_VACCW	LRYLLFGI	8	118	125	Yes	No	N/A	99	3	2	Minor	0.055	297.293
	Kb	VGF_VACCW	MSMKYLML	8	1	8	Yes	No	N/A	99	8	2	Minor	0.085	0.798091
	Kb	RP132_VACCW	EQFTFSNV	8	633	640	Yes	No	N/A	99	2	2	Minor	0.071	1.76453
	Db	MCEL_VACCW	TNVVNISTI	9	51	59	Yes	No	N/A	99	3	2	Minor	0.039	9.97566
	Db	P4A_VACCW	KTVTNLISETL	11	436	446	Yes	No	N/A	99	3	2	Minor	0.059	2.13474
	Kb	E5_VACCW	VNKYFENPL	9	317	325	Yes	No	N/A	99	6	2	Minor	0.069	27.2573
	Kb	P4A_VACCW	KQYIVATL	8	557	564	Yes	No	N/A	99	1	2	Minor	0.064	0.5
	Kb	I3_VACCW	KCIEYVTL	8	41	48	Yes	No	N/A	99	2	2	Minor	0.075	808.167
	Db	P28_VACCW	NTPNNTTTI	9	141	149	Yes	No	N/A	99	5	2	Minor	0.07	73.927
	Db	J1_VACCW	ITQYLDFL	8	37	44	Yes	No	N/A	99	1	2	Minor	0.067	1189.95
	Db	YVDA_VACCW	LSSIVDAP	8	15	22	Yes	No	N/A	99	1	2	Minor	0.059	15482.9
	Kb	B8_VACCW	DVTTFLSM	8	258	265	Yes	No	N/A	99	9	2	Minor	0.046	2600.16
	Db	KBTB1_VACCW	WTLDNGHVL	9	519	527	No	No	N/A	N.D	N/A	2	Minor	0.146	-
	Kb	RP147_VACCW	GLLSDHKSN	9	543	551	No	No	N/A	N.D	N/A	2	Minor	0.105	-
	Db	E8_VACCW	SFLLLTSIPI	10	127	136	No	No	N/A	N.D	N/A	2	Minor	0.123	-
	Db	E8_VACCW	FWFKNTQFDI	10	141	150	No	No	N/A	N.D	N/A	2	Minor	0.126	1194
	Db	F13_VACCW	YSMATARSL	9	285	293	No	No	N/A	N.D	N/A	2	Minor	0.113	-
	Db	F13_VACCW	FTIQNNTKL	9	307	315	No	No	N/A	N.D	N/A	2	Minor	0.128	28
	Db	A18_VACCW	SPDVLIVVSRHLT	13	176	188	Yes	Yes	Oxidation(P)@2	97.79	1	2	Minor	0.073	843.449
	Db	C1_VACCW	IVEEYPDD	8	70	77	Yes	Yes	Cation:K(E)@4	95.35	1	2	Minor	0.049	66272.3
	Db	D13_VACCW	YTKPYYGN	8	258	265	Yes	Yes	Delta:H(2)C(2)(K)@3	99	1	2	Minor	0.069	-
	Db	VITF3_VACCW	STILNSIDI	9	360	368	Yes	No	N/A	99	8	1	Minor	0.03	0.5
	Db	DUSP_VACCW	NSNINIIHI	9	67	75	Yes	No	N/A	99	9	1	Minor	0.078	17.1407
	Kb	I5_VACCW	TIFKYIGL	8	50	57	Yes	No	N/A	99	6	1	Minor	0.03	1.46734
	Db	C2_VACCW	VVIKNSDYI	9	221	229	Yes	No	N/A	99	2	1	Minor	0.048	0.90403
	Db	RP147_VACCW	TSSINLSYI	9	257	265	Yes	No	N/A	99	2	1	Minor	0.03	0.863614
	Kb	F9_VACCW	SFIEVISL	8	69	76	Yes	No	N/A	99	1	1	Minor	0.136	0.5
	Db	C1_VACCW	LGPLFK	6	138	143	Yes	No	N/A	99	3	1	Minor	0.04	1738.53
	Db	RP132_VACCW	VGINLVEKI	9	166	174	Yes	No	N/A	99	1	1	Minor	0.075	510.1
	Db	DPOL_VACCW	FTLINEEML	9	200	208	Yes	No	N/A	99	11	1	Minor	0.048	7.49543
	Db	GLRX2_VACCW	KSLVNLEIL	9	99	107	Yes	No	N/A	99	9	1	Minor	0.156	9.01477
	Db	A28_VACCW	VGPNNTRSI	9	95	103	Yes	No	N/A	99	16	1	Minor	0.058	29.1093
	Db	M1_VACCW	KTVKNVDII	9	244	252	Yes	No	N/A	87.37	3	1	Minor	0.04	2.48096
	Db	RP19_VACCW	SNLKHIGNHI	10	57	66	Yes	No	N/A	99	1	1	Minor	0.048	700.243
	Db	E10_VACCW	YAIDVTKVNPL	11	85	95	Yes	No	N/A	99	1	1	Minor	0.058	72.8422
	Db	F17_VACCW	NMFAANRDNVA	11	86	96	Yes	Yes	Oxidation(M)@2	99	5	1	Minor	0.068	78.9546
	Db	VPK2_VACCW	LSHFYPAV	8	210	217	Yes	No	N/A	59.66	1	1	Minor	0.05	51512.2
	Db	MCES_VACCW	NLSLGKSPLPSL	12	26	37	Yes	No	N/A	99	2	1	Minor	0.08	2387.33
	Db	G7_VACCW	SMSQELAEL	9	151	159	Yes	No	N/A	99	1	1	Minor	0.126	302.145
	Db	DPOL_VACCW	KSIEIAKEL	9	766	774	Yes	No	N/A	83.52	1	1	Minor	0.06	3614.1
	Db	E7_VACCW	FSYLMKDKL	9	156	164	Yes	Yes	Oxidation(M)@5	99	4	1	Minor	0.078	28.2043
	Db	A18_VACCW	SAVINNMQI	9	399	407	Yes	Yes	Oxidation(M)@7	99	2	1	Minor	0.04	0.5
	Kb	L2_VACCW	LVSRNYQML	9	61	69	No	No	N/A	N.D	N/A	1	Minor	0.01	254
	Kb	KBTB1_VACCW	SVVNVISNL	9	453	461	No	No	N/A	N.D	N/A	1	Minor	0.056	-
	Kb	MCES_VACCW	VLLPFYETL	9	14	22	No	No	N/A	N.D	N/A	1	Minor	0.113	7.8
	Db	K4_VACCW	VSVMNFIPI	9	236	244	No	No	N/A	N.D	N/A	1	Minor	0.068	-
	Kb	Q49PW3_9POXV	IPLKYIVL	8	48	55	No	No	N/A	N.D	N/A	1	Minor	0.133	490
	Kb	NTP1_VACCW	KEKSVKFI	8	362	369	Yes	Yes	Carbamyl@N-term	99	1	1	Minor	0.09	465.622
	Kb	G9_VACCW	MGGGVSVELP	10	1	10	Yes	Yes	Methyl(S)@6	99	1	1	Minor	0.071	16665.8
	Kb	RAP94_VACCW	MDSKETIL	8	1	8	Yes	Yes	Methyl(D)@2	99	1	1	Minor	0.116	65.8234
	Kb	MCE_VACCW	LQNVMISIL	9	159	167	Yes	Yes	Deamidated(Q)@2; Oxidation(M)@5	99	5	0	Non	N/A	268.757
	Db	P4B_VACCW	SGVTHIDPL	9	434	442	Yes	No	N/A	99	9	0	Non	N/A	7.32038
	Db	Y15_VACCW	GTVVNKEAI	9	100	108	Yes	No	N/A	99	2	0	Non	N/A	4.98822
	Db	RIR1_VACCW	NMFVIDGRFDFL	12	452	463	Yes	Yes	Oxidation(M)@2	99	5	0	Non	N/A	9257.52
	Kb	N2_VACCW	KVIGFVSI	8	135	142	Yes	No	N/A	77.14	3	0	Non	N/A	18.4716
	Kb	I7_VACCW	KAIDFSQM	8	129	136	Yes	No	N/A	99	1	0	Non	N/A	11.3781
	Kb	VP8_VACCW	RQGSSPIL	8	133	140	Yes	No	N/A	58.83	1	0	Non	N/A	552.282
	Db	A32_VACCW	ISISDAENM	9	162	170	Yes	Yes	Oxidation(M)@9	98.1	2	0	Non	N/A	42.1984
	Db	RAP94_VACCW	ASLKNFKEL	9	640	648	Yes	No	N/A	99	1	0	Non	N/A	6.72473
	Kb	H5_VACCW	SSFTKMAEI	9	12	20	Yes	No	N/A	99	3	0	Non	N/A	10.637
	Db	I3_VACCW	ISIKLTDSL	9	59	67	Yes	No	N/A	99	2	0	Non	N/A	106.008
	Db	RP147_VACCW	SMLSNLTNL	9	632	640	Yes	No	N/A	99	27	0	Non	N/A	0.624383
	Kb	MCES_VACCW	ALYYVHSL	8	255	262	Yes	No	N/A	99	1	0	Non	N/A	0.936879
	Kb	N2_VACCW	INYVETKYF	9	167	175	Yes	No	N/A	99	1	0	Non	N/A	4.11762
	Kb	H5_VACCW	SITNKADTSSF	11	4	14	Yes	No	N/A	99	2	0	Non	N/A	6292.53
	Kb	RAP94_VACCW	VIYDFLVKT	9	530	538	Yes	No	N/A	98.46	3	0	Non	N/A	2.31043
	Db	ATI_VACCW	SGGGNLTEI	9	660	668	Yes	No	N/A	91.01	2	0	Non	N/A	61.9037
	Db	A30_VACCW	STLSVVHEL	9	28	36	Yes	No	N/A	99	2	0	Non	N/A	1846.14
	Db	DUT_VACCW	IAPRSGLSL	9	66	74	Yes	No	N/A	99	2	0	Non	N/A	150.33
	Db	D5_VACCW	AAIRGNDVI	9	3	11	Yes	No	N/A	50.78	3	0	Non	N/A	10.7505
	Db	RIR1_VACCW	GIGVQGLADAF	11	501	511	Yes	No	N/A	64.78	2	0	Non	N/A	110.021
	Db	YVAT_VACCW	TQNVNAAHL	9	64	72	Yes	No	N/A	99	7	0	Non	N/A	7.92805
	Kb	I1_VACCW	SSFVKKFGL	9	60	68	Yes	No	N/A	99	2	0	Non	N/A	4.89255
	Db	D9_VACCW	LSQQNSDSI	9	60	68	Yes	No	N/A	95.86	1	0	Non	N/A	34.877
	Kb	F12_VACCW	SQFSYKEL	8	609	616	Yes	No	N/A	99	2	0	Non	N/A	2.13128
	Kb	A57_VACCW	VNLAYSKL	8	129	136	Yes	No	N/A	99	1	0	Non	N/A	0.5
	Db	A12_VACCW	VGEINHDLL	9	138	146	Yes	No	N/A	99	2	0	Non	N/A	11.1484
	Kb	H7_VACCW	ECKTHASSI	9	75	83	Yes	No	N/A	50.75	1	0	Non	N/A	295.516
	Db	RIR1_VACCW	QIETGTPFIL	10	397	406	Yes	Yes	Deamidated(Q)@1	51.01	1	0	Non	N/A	12878.3
	Db	A6_VACCW	TGINNVQSL	9	300	308	Yes	No	N/A	97.47	2	0	Non	N/A	34.2296
	Db	KRB2_VACCW	SSFYNYVMKI	10	37	46	No	No	N/A	N.D	N/A	0	Non	N/A	-
	Kb	A18_VACCW	TSLVFETL	8	57	64	No	No	N/A	N.D	N/A	0	Non	N/A	7.8
	Kb	MCEL_VACCW	VLYNGVNYL	9	445	453	No	No	N/A	N.D	N/A	0	Non	N/A	-
	Kb	F1_VACCW	STREYLKL	8	200	207	No	No	N/A	N.D	N/A	0	Non	N/A	45
	Db	F16_VACCW	SQLDNLCTEM	10	213	222	No	No	N/A	N.D	N/A	0	Non	N/A	-
	Db	M1_VACCW	CSKTVKNVDI	10	242	251	No	No	N/A	N.D	N/A	0	Non	N/A	-
	Db	M1_VACCW	TSNVITDQTV	10	291	300	No	No	N/A	N.D	N/A	0	Non	N/A	1277
	Db	M2_VACCW	YGLEINMTI	9	74	82	No	No	N/A	N.D	N/A	0	Non	N/A	-
	Kb	P28_VACCW	GLYIHYNL	8	100	107	No	No	N/A	N.D	N/A	0	Non	N/A	-
	Kb	RP35_VACCW	SWFDFKSCL	9	204	212	No	No	N/A	N.D	N/A	0	Non	N/A	-
	Kb	D2_VACCW	PIPYYYLPL	9	128	136	No	No	N/A	N.D	N/A	0	Non	N/A	-
	Kb	D2_VACCW	LFPDDVQEL	9	19	27	No	No	N/A	N.D	N/A	0	Non	N/A	-
	Db	L1_VACCW	CAIKALMQL	9	158	166	No	No	N/A	N.D	N/A	0	Non	N/A	-
	Db	L5_VACCW	IVYKDCAKL	9	102	110	No	No	N/A	N.D	N/A	0	Non	N/A	-
	Db	YVEA_VACCC	STLSTQEAL	9	38	43	No	No	N/A	N.D	N/A	0	Non	N/A	1973
