## Supplemental file 5 for "Benchmarking predictions of MHC class I restricted T cell epitopes"

### Sheet: S5
	S5 Table. Overall AUCs after excluding the peptides that were identified in modified form by the LC-MS/MS but tested for T cell response in unmodified form. The ranking of the methods was same as that with including all peptides with only one exception that MHCflurry-B moved ahead of MHCflurry-L.
	Method	Overall AUC with all lengths and both alleles together	Rank
	NetMHCpan-4.0-L	0.973751	1
	NetMHCpan-4.0-B	0.973046	2
	MHCflurry-B	0.972648	3
	MHCflurry-L	0.972282	4
	NetMHCpan-3.0	0.969934	5
	NetMHC-4.0	0.968759	6
	IEDB Consensus	0.961255	7
	SMMPMBEC	0.958573	8
	SMM	0.955311	9
	ARB	0.94623	10
	Rankpep	0.938973	11
	BIMAS	0.936077	12
	MHCLovac	0.869976	13
	SYFPEITHI	0.826948	14
	PREDEP	0.777207	15
	ProPred-I	0.694996	16
	PAComplex	0.647717	17
